# Combined generalist and host-specific transcriptional strategies enable host generalism in the fungal pathogen *Botrytis cinerea*

**DOI:** 10.1101/2025.07.24.666639

**Authors:** Ritu Singh, Anna Jo Muhich, Cloe Tom, Jack McMillan, Karishma Srinivas, Lucca Faieta, Celine Caseys, Daniel J Kliebenstein

## Abstract

How generalist pathogens infect phylogenetically diverse hosts remains a central question in plant-pathogen biology. In particular, the extent to which broad host range is enabled by genetic variation versus transcriptional plasticity is unclear. To investigate how variation and plasticity contribute to generalism, we studied the generalist necrotrophic fungus *Botrytis cinerea* that infects more than 1,500 plant species. Using a cross-infection matrix of 72 *B. cinerea* isolates infected on 57 plant genotypes distributed across 15 eudicot species, we identified general and host-dependent fungal components of lesion formation. Transcriptome profiling at 48 hours post-inoculation revealed two distinct pathogen gene modules: (1) a set of general lesion-associated genes enriched in primary metabolism, showing similar expression across hosts but varied among isolates; and (2) a set of high-entropy, host specific-inducible genes, organized into distinct co-regulated modules that respond dynamically to specific host cues. Both gene sets were genomically dispersed, lacking structural clustering, and were under different levels of selective constraints. Our results demonstrate that *B. cinerea* employs a modular transcriptional strategy that integrates a core metabolic program along with a plastic, host-responsive regulatory network to achieve broad host colonization. This study presents the most comprehensive cross-species co-transcriptomic dataset to date for any fungal phytopathogen, highlighting transcriptional plasticity as a key mechanism underlying generalism in plant–fungal interactions. Moreover, the identification of conserved fungal gene targets across diverse hosts offers a foundation for developing broad-spectrum resistance strategies in multiple crops.
