## Supplementary Tables for "Combined generalist and host-specific transcriptional strategies enable host generalism in the fungal pathogen *Botrytis cinerea*": Table_S3_genotypeinfo.xlsx

### Sheet: TableS1_Plant_Accession
Table S3: Information for 57 genotypes of 15 eudicot species. The germplasm ID corresponds to the germplasm collections (the U.S. Department of Agriculture Germplasm Resources Information Network [USDA GRIN], the Centre for Genetic resources in the Netherland [CGN], UC Davis Tomato Genetic Resource Center [TGRC]), and other IDs represent IDs for species obtained from the commercial seed company. …
Germplasm ID/Genotypes	Other ID	Germplast Bank	Full species name	Common name	Order	Clade	Cultivar name
PI.633169		USDA Grin	Brassica rapa L. subsp. oleifera (DC.) Metzg.	Rape seed	Brassicales	Rosids	Field mustard
PI.649204		USDA Grin	Brassica rapa L. subsp. trilocularis (Roxb.) Hanelt	Rape seed	Brassicales	Rosids	Yellow sarson - field mustard
PI.662686		USDA Grin	Brassica rapa L. subsp. rapa	Rape seed	Brassicales	Rosids	Turnip 60 Days
PI.662783		USDA Grin	Brassica rapa var. parachinensis	Rape seed	Brassicales	Rosids
PI.599764		USDA Grin	Helianthus annuus L.	Sunflower	Asterales	Asterids	RHA 294
PI.599782		USDA Grin	Helianthus annuus L.	Sunflower	Asterales	Asterids	HA 304
PI.633747		USDA Grin	Helianthus annuus L.	Sunflower	Asterales	Asterids	RHA 437
PI.642777		USDA Grin	Helianthus annuus L.	Sunflower	Asterales	Asterids	HA 412
LJ10318	LJ 09002	CGN	Lactuca sativa	Lettuce	Asterales	Asterids	Iceberg
LJ10320	HRIGRU002492	CGN	Lactuca sativa	Lettuce	Asterales	Asterids	Stoke
LJ10332	HRIGRU013825	CGN	Lactuca sativa	Lettuce	Asterales	Asterids	Adriatica2
LJ10335	HRIGRU004480	CGN & MICHELMORE LAB	Lactuca sativa	Lettuce	Asterales	Asterids	Chinese Stem
LA2706		UC Davis TGRC	Solanum lycopersicum	Tomato	Solanales	Asterids	Moneymaker
LA3008		UC Davis TGRC	Solanum lycopersicum	Tomato	Solanales	Asterids	San Marzano
LA3475		UC Davis TGRC	Solanum lycopersicum	Tomato	Solanales	Asterids	M-82
LA0410		UC Davis TGRC	Solanum lycopersicum	Tomato	Solanales	Asterids
PI420368		USDA Grin	Alcea rosea L.	Hollyhock	Malvales	Rosids
PI586586		USDA Grin	Alcea rosea L.	Hollyhock	Malvales	Rosids
PI586587		USDA Grin	Alcea rosea L.	Hollyhock	Malvales	Rosids
PI649639		USDA Grin	Alcea rosea L.	Hollyhock	Malvales	Rosids
PI611060		USDA Grin	Beta vulgaris L. subsp. vulgaris	Swiss Chard	Caryophyllales	Super-Asterids
PI615525		USDA Grin	Beta vulgaris L. subsp. vulgaris	Swiss Chard	Caryophyllales	Super-Asterids	SP22-0
PI531260		USDA Grin	Beta vulgaris L. subsp. vulgaris	Swiss Chard	Caryophyllales	Super-Asterids	BORDO
PI663871		USDA Grin	Beta vulgaris L. subsp. vulgaris	Swiss Chard	Caryophyllales	Super-Asterids	M1-4
CPPSIH301		USDA Grin	Spinacia oleracea L.	Spinach	Caryophyllales	Super-Asterids	Viroflay
PI699767		USDA Grin	Spinacia oleracea L.	Spinach	Caryophyllales	Super-Asterids	ADVANCE
CPPSIH307		USDA Grin	Spinacia oleracea L.	Spinach	Caryophyllales	Super-Asterids	Lion
PI648962		USDA Grin	Spinacia oleracea L.	Spinach	Caryophyllales	Super-Asterids
PI358085		USDA Grin	Petroselinum crispum (Mill.) Fuss	Parsley	Apiales	Asterids	Bitolski listen
PI649484		USDA Grin	Petroselinum crispum (Mill.) Fuss	Parsley	Apiales	Asterids	G049
PI649485		USDA Grin	Petroselinum crispum (Mill.) Fuss	Parsley	Apiales	Asterids	S010
PI649488		USDA Grin	Petroselinum crispum (Mill.) Fuss	Parsley	Apiales	Asterids	POL 176798
PI619103		USDA Grin	Apium graveolens L. var. dulce (Mill.) DC.	Celery	Apiales	Asterids	Summit
PI261756		USDA Grin	Apium graveolens L. var. dulce (Mill.) DC.	Celery	Apiales	Asterids	No. D-251
PI261810		USDA Grin	Apium graveolens L. var. dulce (Mill.) DC.	Celery	Apiales	Asterids	Wiener Riesen
PI587186		USDA Grin	Apium graveolens L. var. dulce (Mill.) DC.	Celery	Apiales	Asterids	Comet
	SWEET BANANA	Pepper Joe's	Capsicum annuum	Pepper	Solanales	Asterids
	CAYENNE	Pepper Joe's	Capsicum annuum	Pepper	Solanales	Asterids
	FELICITY	Pepper Joe's	Capsicum annuum	Pepper	Solanales	Asterids
	GOURMET	Pepper Joe's	Capsicum annuum	Pepper	Solanales	Asterids
	Beit Alpha	True Leaf Market	Cucumis sativis	Cucumber	Cucurbitales	Rosids
	Boston Pickler	Eden Brothers	Cucumis sativis	Cucumber	Cucurbitales	Rosids
	Marketmore 76	High Mowing Seeds	Cucumis sativis	Cucumber	Cucurbitales	Rosids
	Suyo Long	High Mowing Seeds	Cucumis sativis	Cucumber	Cucurbitales	Rosids
	Kandy Korn	Osborne Seed	Cucurbita pepo	Squash	Cucurbitales	Rosids
	Success PM	Turtle Tree Seed	Cucurbita pepo	Squash	Cucurbitales	Rosids
	Yellow Summer Crookneck	Johnny Seeds	Cucurbita pepo	Squash	Cucurbitales	Rosids
	Zucchini Elite	Turtle Tree Seed	Cucurbita pepo	Squash	Cucurbitales	Rosids
	Black Nightfall	Travis Parker, Paul Gepts, and Christine Diepenbrock	Phaseolus vulgaris	Common Bean	Fabales	Rosids
	UC Cran	Travis Parker, Paul Gepts, and Christine Diepenbrock	Phaseolus vulgaris	Common Bean	Fabales	Rosids
	UC Tiger Eye	Travis Parker, Paul Gepts, and Christine Diepenbrock	Phaseolus vulgaris	Common Bean	Fabales	Rosids
	Orca	Travis Parker, Paul Gepts, and Christine Diepenbrock	Phaseolus vulgaris	Common Bean	Fabales	Rosids
	CB27	Travis Parker, Paul Gepts, and Christine Diepenbrock	Vigna unguiculata	Cowpea	Fabales	Rosids
	CB46	Travis Parker, Paul Gepts, and Christine Diepenbrock	Vigna unguiculata	Cowpea	Fabales	Rosids
	IT97K-499-35	Travis Parker, Paul Gepts, and Christine Diepenbrock	Vigna unguiculata	Cowpea	Fabales	Rosids
	Sanzi	Travis Parker, Paul Gepts, and Christine Diepenbrock	Vigna unguiculata	Cowpea	Fabales	Rosids
