## Supplementary Tables for "Combined generalist and host-specific transcriptional strategies enable host generalism in the fungal pathogen *Botrytis cinerea*": Table_S13_Reference_genome.xlsx

### Sheet: Sheet1
Table S13: List of reference genomes used for each host species in this study.
Species	Cultivar	GenBank	Browser
Capsicum annuum	UCD-10X-F1	GCA_002878395.3	NCBI Genome Browser
Beta vulgaris subsp. vulgaris	EL10	GCF_026745355.1	NCBI Genome Browser
Spinacia oleracea	Varoflay	GCA_020520425.1	NCBI Genome Browser
Solanum lycopersicum	NA	GCA_036512215.2	NCBI Genome Browser
Lactuca sativa	Salinas	GCA_002870075.4	NCBI Genome Browser
Helianthus annuus	XRQ/B	GCA_002127325.2	NCBI Genome Browser
Vigna unguiculata	NA	v1.2	https://data.jgi.doe.gov/refine-download/phytozome?genome_id=540&expanded=Phytozome-540
Phaseolus vulgaris	NA	v2.1	https://data.jgi.doe.gov/refine-download/phytozome?genome_id=442
Cucumis sativus	NA	ChineseLong_v3	Cucurbit Genomics Database
Cucurbita pepo	NA	Cpepo_v4.1	Cucurbit Genomics Database
